# Mycobacterial Metallophosphatase MmpE acts as a Nucleomodulin to Regulate Host Gene Expression and Promote Intracellular Survival

**DOI:** 10.1101/2025.06.24.661236

**Authors:** Liu Chen, Baojie Duan, Qiang Jiang, Yifan Wang, Yingyu Chen, Lei Zhang, Aizhen Guo

**Author notes:** Address correspondence to: Lei Zhang,; Aizhen Guo.

## Abstract

*Mycobacterium tuberculosis*, the causative agent of tuberculosis, remains a major global health challenge. Nucleomodulins, bacterial effectors that target the host cell nuclei, are increasingly recognized as key virulence factors, but their roles in mycobacterial pathogenesis remain incompletely elucidated. Here, we characterize a hypothetical protein Rv2577 (designated MmpE) not only as a Fe^3+^/Zn^2+^-dependent metallophosphatase but also as a critical nucleomodulin involved in immune evasion and intracellular persistence. MmpE utilizes two nuclear localization signals, RRR^20-22^ and RRK^460-462^, to enter the host cell nucleus, where it binds to the promoter region of the vitamin D receptor (VDR) gene, thereby inhibiting host inflammatory gene expression. Additionally, MmpE regulates the PI3K-Akt-mTOR signaling pathway, thereby arresting lysosome maturation. These actions collectively facilitate immune suppression and promote mycobacterial survival in macrophages and in mice. Our findings identify MmpE as a conserved nucleomodulin in mycobacteria and reveal a novel mechanism of MmpE-mediated intracellular survival.
