## Supplementary material for "Mycobacterial Metallophosphatase MmpE acts as a Nucleomodulin to Regulate Host Gene Expression and Promote Intracellular Survival": Table S1 Key resources used in this study

### Sheet: Reagent or Resource
Reagent or resource	Source	Identifier
Antibodies
Anti-β-actin	Abbkine	Cat#ABL1010
Anti-Histone H3	Abbkine	Cat#ABL1070
Goat anti-rabbit IgG	Abbkine	Cat#A21020
Goat anti-mouse IgG	Abbkine	Cat#A25012
Anti-GFP	Proteintech	Cat#66002-1-Ig
Anti-Flag	Proteintech	Cat#66008-4-Ig
AKT	Proteintech	Cat#10176-2-AP
Phospho-AKT (Ser473)	Proteintech	Cat# 66444-1-Ig
mTOR	Proteintech	Cat# 66888-1-1g
Phospho-mTOR (Ser2448)	Proteintech	Cat# 67778-1-1g
p70/S6K	Proteintech	Cat# 14485-1-AP
p-p70(S6K)(T389)	Proteintech	Cat# 82373-1-RR
Ag85B	This study
GlpX	This study
Cell and Mouse
HEK293T	ATCC	Cat#CRL-3216
RAW264.7	ATCC	Cat#TIB-71
THP-1	ATCC	Cat#TIB-202
Mouse: C57BL/6	Chang-sheng Bio (Liaoning, China)
Chemicals, Peptides, and Recombinant Proteins
DMEM	Gibco	Cat#11965092
RPMI 1640	Gibco	Cat#C11875500BT
Opti-MEMTM	Gibco	Cat#31985070
FBS	Gibco	Cat#A5256701
Sodium pyruvate	Gibco	Cat#11360070
L-glutamine	Gibco	Cat#A2916801
HEPES	Gibco	Cat#15630080
2-Mercaptoethanol	Gibco	Cat#21985023
penicillin-streptomycin antibiotics	Gibco	Cat#15140122
PMA	Sigma-Aldrich	Cat#P8139
p-NPP	Sigma-Aldrich	Cat#4264-83-9
Formaldehyde	Sigma-Aldrich	Cat#252549
OADC	MilliporeSigma	Cat#M0678
DAPI	Beyotime	Cat# P0126
Triton-X-100	Beyotime	Cat#P0096
RIPA buffer	Beyotime	Cat#P0038
protease inhibitor cocktail	Boster	Cat#AR1182
HieffTrans® Liposomal Transfection Reagent	YEASEN	Cat#40802ES03
protein A/G magnetic beads	MedChemExpress	Cat#HY-K0202
Critical commercial assays
TRIpure Reagent	Aidlab	Cat#RN0101
EASYspin RNA Mini Kit	Aidlab	Cat#RN0702
EndoFreePlasmidMiniKit	Aidlab	Cat#PL0401
cDNA Reverse Transcription Kit	Vazyme	Cat#R333-01
2 × ChamQ Universal SYBR qPCR Master Mix	Vazyme	Cat#Q711-03
Uniclone One Step Seamless Cloning Kit	Genesand	Cat#SC612
Clarity™ Western ECL Substrate	BIO-RAD	Cat#1705060
Nuclear and Cytoplasmic Protein Extraction kit	Beyotime	Cat#P0027
Software and algorithms
jvenn	https://bioinfogp.cnb.csic.es/tools/venny/index.html
AlphaFold v2.2.0	https://github.com/deepmind/alphafold
iTOL	https://itol.embl.de/
ESPript 3.0	https://espript.ibcp.fr/ESPript/cgi-bin/ESPript.cgi
GraphPad Prism 8	https://www.graphpad.com/
UCSF Chimera	http://www.cgl.ucsf.edu/chimera/
SignalP 5.0	https://services.healthtech.dtu.dk/services/SignalP-5.0/
MEGA 12.0	https://www.megasoftware.net/
STRING 12.0	https://cn.string-db.org/
Cytoscape 3.10.3	https://cytoscape.org/
CaseViewer version 2.0	https://www.3dhistech.com/solutions/caseviewer/
