## Supplementary material for "Mycobacterial Metallophosphatase MmpE acts as a Nucleomodulin to Regulate Host Gene Expression and Promote Intracellular Survival": Table S2 175 genes were differentially expressed genes in RNA-seq

### Sheet: Sheet1
gene_id	gene_name	K25771	K25772	K25773	W1	W2	W3	KO2577	WT	log2FoldChange	pvalue	gene_biotype	Gene description
ENSG00000023839	ABCC2	19.9338	32.1036	23.9236	10.3644	12.0534	8.09187	25.3203	10.1699	1.31183	0.00985922	protein_coding	ATP binding cassette subfamily C member 2
ENSG00000060566	CREB3L3	4.74613	9.63108	5.98091	0.942215	0	1.01148	6.78604	0.651233	3.36813	0.0152667	protein_coding	cAMP responsive element binding protein 3 like 3
ENSG00000079385	CEACAM1	7.59381	6.42072	2.99045	1.88443	0	0	5.66833	0.628143	3.13099	0.034346	protein_coding	CEA cell adhesion molecule 1
ENSG00000099769	IGFALS	4.74613	8.56096	2.99045	0	1.00445	1.01148	5.43251	0.671979	3.03267	0.0377036	protein_coding	insulin like growth factor binding protein acid labile subunit
ENSG00000100652	SLC10A1	4.74613	6.42072	2.99045	0	1.00445	0	4.7191	0.334818	3.73791	0.0232912	protein_coding	solute carrier family 10 member 1
ENSG00000100918	REC8	107.263	130.555	132.577	58.4173	47.2093	78.8957	123.465	61.5075	1.00505	2.33749e-05	protein_coding	REC8 meiotic recombination protein
ENSG00000104804	TULP2	2.84768	2.14024	6.97772	0	0	1.01148	3.98855	0.337161	3.49961	0.0429993	protein_coding	TUB like protein 2
ENSG00000104833	TUBB4A	0.949227	7.49084	6.97772	0	1.00445	0	5.13926	0.334818	3.85727	0.0208285	protein_coding	tubulin beta 4A class IVa
ENSG00000105428	ZNRF4	0.949227	4.28048	3.98727	0	0	0	3.07233	0	4.07788	0.0363022	protein_coding	zinc and ring finger 4
ENSG00000105641	SLC5A5	3.79691	8.56096	4.98409	1.88443	1.00445	0	5.78065	0.962961	2.5603	0.0495149	protein_coding	solute carrier family 5 member 5
ENSG00000106852	LHX6	0	1.07012	0.996818	2.82664	6.02672	7.08039	0.688979	5.31125	-2.97245	0.0416901	protein_coding	LIM homeobox 6
ENSG00000110848	CD69	46.5121	36.3841	42.8632	8.47993	21.0935	16.1837	41.9198	15.2524	1.4663	0.000473068	protein_coding	CD69 molecule
ENSG00000110944	IL23A	1486.49	1415.77	1297.86	621.862	681.02	754.567	1400.04	685.816	1.0305	2.91511e-32	protein_coding	interleukin 23 subunit alpha
ENSG00000113302	IL12B	241.104	256.829	161.484	67.8395	102.454	58.6661	219.806	76.3199	1.52641	1.24557e-11	protein_coding	interleukin 12B
ENSG00000113319	RASGRF2	13.2892	13.9116	4.98409	0	2.00891	0	10.7283	0.669636	4.02265	0.00203845	protein_coding	Ras protein specific guanine nucleotide releasing factor 2
ENSG00000116885	OSCP1	14.2384	9.63108	12.9586	1.88443	2.00891	8.09187	12.276	3.99507	1.63123	0.0389491	protein_coding	organic solute carrier partner 1
ENSG00000117262	GPR89A	39.8675	46.0151	45.8536	73.4928	99.4409	102.16	43.9121	91.6978	-1.06224	5.78894e-05	protein_coding	G protein-coupled receptor 89A
ENSG00000119147	ECRG4	1.89845	4.28048	2.99045	0	0	0	3.05646	0	4.07145	0.0341553	protein_coding	ECRG4 augurin precursor
ENSG00000119703	ZC2HC1C	19.9338	28.8932	26.9141	11.3066	6.02672	9.10335	25.247	8.81222	1.51206	0.00403163	protein_coding	zinc finger C2HC-type containing 1C
ENSG00000122711	SPINK4	0	0	0	1.88443	7.03118	4.04593	0	4.32051	-4.54498	0.00971203	protein_coding	serine peptidase inhibitor Kazal type 4
ENSG00000125775	SDCBP2	11.3907	22.4725	9.96818	4.71107	4.01781	8.09187	14.6105	5.60692	1.37892	0.046342	protein_coding	syndecan binding protein 2
ENSG00000131203	IDO1	59.8013	39.5944	55.8218	21.6709	21.0935	29.333	51.7392	24.0325	1.1107	0.00161954	protein_coding	indoleamine 2,3-dioxygenase 1
ENSG00000132915	PDE6A	2.84768	6.42072	4.98409	0.942215	0	0	4.75083	0.314072	3.74578	0.0230303	protein_coding	phosphodiesterase 6A
ENSG00000133863	TEX15	0.949227	1.07012	2.99045	8.47993	12.0534	3.03445	1.66993	7.85594	-2.2338	0.0384996	protein_coding	testis expressed 15, meiosis and synapsis associated
ENSG00000137968	SLC44A5	3.79691	7.49084	8.97136	1.88443	1.00445	1.01148	6.75303	1.30012	2.36497	0.039819	protein_coding	solute carrier family 44 member 5
ENSG00000141404	GNAL	29.426	20.3323	23.9236	14.1332	13.0579	6.0689	24.5606	11.0867	1.14599	0.0252655	protein_coding	G protein subunit alpha L
ENSG00000145020	AMT	3.79691	5.3506	3.98727	0	1.00445	0	4.37826	0.334818	3.63003	0.0295127	protein_coding	aminomethyltransferase
ENSG00000146006	LRRTM2	4.74613	6.42072	5.98091	0	1.00445	1.01148	5.71592	0.671979	3.10978	0.0291697	protein_coding	leucine rich repeat transmembrane neuronal 2
ENSG00000152430	BOLL	0.949227	4.28048	3.98727	0	0	0	3.07233	0	4.07788	0.0363022	protein_coding	boule homolog, RNA binding protein
ENSG00000154258	ABCA9	5.69536	5.3506	3.98727	0	1.00445	0	5.01108	0.334818	3.82717	0.0180757	protein_coding	ATP binding cassette subfamily A member 9
ENSG00000154262	ABCA6	15.1876	25.6829	22.9268	11.3066	6.02672	9.10335	21.2658	8.81222	1.26374	0.0227469	protein_coding	ATP binding cassette subfamily A member 6
ENSG00000159208	CIART	23.7307	25.6829	31.8982	11.3066	14.0624	12.1378	27.1039	12.5022	1.11727	0.0172284	protein_coding	circadian associated repressor of transcription
ENSG00000161040	FBXL13	11.3907	10.7012	8.97136	0.942215	3.01336	2.02297	10.3544	1.99285	2.3875	0.0102321	protein_coding	F-box and leucine rich repeat protein 13
ENSG00000161381	PLXDC1	1.89845	1.07012	5.98091	0	0	0	2.98316	0	4.04286	0.0412226	protein_coding	plexin domain containing 1
ENSG00000161929	SCIMP	17.0861	23.5426	23.9236	11.3066	10.0445	10.1148	21.5174	10.4887	1.03339	0.0463193	protein_coding	SLP adaptor and CSK interacting membrane protein
ENSG00000163273	NPPC	35.1214	38.5243	42.8632	73.4928	83.3697	81.9302	38.8363	79.5975	-1.03551	0.000146187	protein_coding	natriuretic peptide C
ENSG00000164400	CSF2	56.9536	44.945	38.8759	16.9599	23.1024	23.2641	46.9248	21.1088	1.15681	0.0016995	protein_coding	colony stimulating factor 2
ENSG00000169282	KCNAB1	13.2892	20.3323	8.97136	1.88443	3.01336	3.03445	14.1976	2.64408	2.42679	0.00288002	protein_coding	potassium voltage-gated channel subfamily A regulatory beta subunit 1
ENSG00000169436	COL22A1	10.4415	17.1219	15.9491	20.7287	33.147	38.4364	14.5042	30.7707	-1.08768	0.0179165	protein_coding	collagen type XXII alpha 1 chain
ENSG00000170011	MYRIP	1.89845	1.07012	1.99364	8.47993	8.03563	7.08039	1.65407	7.86532	-2.2409	0.030066	protein_coding	myosin VIIA and Rab interacting protein
ENSG00000178809	TRIM73	16.1369	25.6829	15.9491	5.65329	7.03118	11.1263	19.2563	7.93693	1.27936	0.0288414	protein_coding	tripartite motif containing 73
ENSG00000180245	RRH	8.54304	10.7012	13.9554	1.88443	0	6.0689	11.0666	2.65111	2.06741	0.0232994	protein_coding	retinal pigment epithelium-derived rhodopsin homolog
ENSG00000181392	SYNE4	15.1876	7.49084	5.98091	1.88443	1.00445	1.01148	9.55312	1.30012	2.87218	0.0073498	protein_coding	spectrin repeat containing nuclear envelope family member 4
ENSG00000185774	KCNIP4	3.79691	3.21036	6.97772	0	1.00445	0	4.66166	0.334818	3.72403	0.0244094	protein_coding	potassium voltage-gated channel interacting protein 4
ENSG00000187134	AKR1C1	22.7814	27.8231	31.8982	16.0177	14.0624	8.09187	27.5009	12.724	1.10698	0.020304	protein_coding	aldo-keto reductase family 1 member C1
ENSG00000188015	S100A3	21.8322	6.42072	5.98091	31.0931	23.1024	31.356	11.4113	28.5172	-1.30812	0.0137995	protein_coding	S100 calcium binding protein A3
ENSG00000188152	NUTM2G	18.0353	9.63108	11.9618	5.65329	5.02227	4.04593	13.2094	4.90716	1.43062	0.0436967	protein_coding	NUT family member 2G
ENSG00000188738	FSIP2	9.49227	6.42072	17.9427	2.82664	3.01336	3.03445	11.2852	2.95815	1.93498	0.0219911	protein_coding	fibrous sheath interacting protein 2
ENSG00000197124	ZNF682	22.7814	35.3139	22.9268	11.3066	19.0846	8.09187	27.0074	12.8277	1.07161	0.0298528	protein_coding	zinc finger protein 682
ENSG00000197140	ADAM32	10.4415	11.7713	14.9523	1.88443	3.01336	6.0689	12.3884	3.65556	1.7691	0.023232	protein_coding	ADAM metallopeptidase domain 32
ENSG00000197647	ZNF433	23.7307	33.1737	21.93	7.53772	18.0802	13.1493	26.2781	12.9224	1.02628	0.0371587	protein_coding	zinc finger protein 433
ENSG00000198673	TAFA2	18.0353	14.9817	24.9204	10.3644	4.01781	7.08039	19.3125	7.15419	1.42793	0.0176668	protein_coding	TAFA chemokine like family member 2
ENSG00000199697	RNU6-446P	1.89845	4.28048	4.98409	0	0	0	3.72101	0	4.35643	0.0166435	snRNA	RNA, U6 small nuclear 446, pseudogene
ENSG00000205111	CDKL4	2.84768	10.7012	6.97772	0.942215	3.01336	0	6.8422	1.31853	2.37195	0.0479694	protein_coding	cyclin dependent kinase like 4
ENSG00000205609	EIF3CL	263.885	543.621	594.103	234.612	163.726	161.837	467.203	186.725	1.32244	0.00077971	protein_coding	eukaryotic translation initiation factor 3 subunit C like
ENSG00000205790	DPP9-AS1	2.84768	3.21036	12.9586	0	1.00445	0	6.33889	0.334818	4.16688	0.00902187	lncRNA	DPP9 antisense RNA 1
ENSG00000206150	RNASE13	1.89845	8.56096	0	0	0	0	3.48647	0	4.25706	0.0361875	protein_coding	ribonuclease A family member 13 (inactive)
ENSG00000211888	TRAJ1	3.79691	6.42072	2.99045	0	0	0	4.40269	0	4.59863	0.0079156	TR_J_gene	T cell receptor alpha joining 1 (non-functional)
ENSG00000213253	RPL12P42	0	0	0	5.65329	4.01781	1.01148	0	3.56086	-4.27229	0.0223555	processed_pseudogene	ribosomal protein L12 pseudogene 42
ENSG00000214456	PLIN5	6.64459	10.7012	15.9491	23.5554	21.0935	27.3101	11.0983	23.9863	-1.11507	0.030078	protein_coding	perilipin 5
ENSG00000215529	EFCAB8	11.3907	12.8414	15.9491	1.88443	6.02672	7.08039	13.3937	4.99718	1.43132	0.0461779	protein_coding	EF-hand calcium binding domain 8
ENSG00000220685	ENSG00000220685	5.69536	5.3506	16.9459	2.82664	3.01336	1.01148	9.33062	2.28383	2.027	0.0356811	processed_pseudogene	TFB2M pseudogene 1
ENSG00000221819	GAS8-AS1	6.64459	7.49084	2.99045	0.942215	0	1.01148	5.70863	0.651233	3.12211	0.0305408	lncRNA	GAS8 antisense RNA 1
ENSG00000223566	TNRC18P2	2.84768	6.42072	2.99045	0	0	1.01148	4.08628	0.337161	3.52726	0.0388479	unprocessed_pseudogene	trinucleotide repeat containing 18 pseudogene 2
ENSG00000226519	LINC00390	0.949227	0	0	4.71107	4.01781	5.05742	0.316409	4.59544	-3.67517	0.0257704	lncRNA	long intergenic non-protein coding RNA 390
ENSG00000227502	MROCKI	37.9691	47.0853	25.9173	11.3066	18.0802	19.2182	36.9905	16.2016	1.19298	0.00542155	lncRNA	MARCKS cis regulating lncRNA promoter of cytokines and inflammation
ENSG00000227744	LINC01940	1.89845	2.14024	4.98409	0	0	0	3.00759	0	4.05255	0.0368969	lncRNA	long intergenic non-protein coding RNA 1940
ENSG00000227953	LINC01341	31.3245	14.9817	33.8918	19.7865	10.0445	9.10335	26.7327	12.9781	1.04055	0.0420959	lncRNA	long intergenic non-protein coding RNA 1341
ENSG00000228838	ENSG00000228838	1.89845	0	0	6.5955	4.01781	8.09187	0.632818	6.23506	-3.24484	0.0243333	lncRNA	novel transcript
ENSG00000229127	KANSL1L-AS1	27.5276	31.0335	18.9395	6.5955	15.0668	14.1608	25.8335	11.941	1.11782	0.026491	lncRNA	KANSL1L antisense RNA 1
ENSG00000229236	TTTY10	2.84768	11.7713	9.96818	0.942215	0	2.02297	8.19572	0.988394	3.04919	0.0129445	lncRNA	testis expressed transcript, Y-linked 10
ENSG00000229598	PRDX3P1	4.74613	6.42072	9.96818	0.942215	1.00445	2.02297	7.04501	1.32321	2.41802	0.0331028	processed_pseudogene	peroxiredoxin 3 pseudogene 1
ENSG00000229832	ENSG00000229832	1.89845	6.42072	3.98727	0	0	0	4.10215	0	4.49444	0.0115183	lncRNA	novel transcript, sense intronic to PPP2R5A
ENSG00000230637	ENSG00000230637	3.79691	5.3506	0.996818	0	0	0	3.38144	0	4.21834	0.0262142	unprocessed_pseudogene	novel pseudogene
ENSG00000230793	SMARCE1P5	0	1.07012	0.996818	6.5955	7.03118	5.05742	0.688979	6.22803	-3.20754	0.0218763	processed_pseudogene	SWI/SNF related, matrix associated, actin dependent regulator of chromatin, subfamily e, member 1 pseudogene 5
ENSG00000230806	SRGAP2-AS1	0.949227	0	1.99364	4.71107	4.01781	14.1608	0.980954	7.62989	-2.9355	0.0188487	lncRNA	SRGAP2 antisense RNA 1
ENSG00000231764	DLX6-AS1	19.9338	28.8932	10.965	13.191	5.02227	7.08039	19.9307	8.43122	1.23074	0.0415422	lncRNA	DLX6 antisense RNA 1
ENSG00000232093	DCST1-AS1	0	1.07012	0	4.71107	10.0445	1.01148	0.356707	5.2557	-3.8687	0.0203166	lncRNA	DCST1 antisense RNA 1
ENSG00000232520	GCSIR	14.2384	11.7713	12.9586	5.65329	4.01781	1.01148	12.9894	3.56086	1.8578	0.0168731	lncRNA	GPR55 cis regulatory suppressor of immune response RNA
ENSG00000232618	HIVEP2-DT	7.59381	7.49084	0.996818	0	1.00445	0	5.36049	0.334818	3.92351	0.0176784	lncRNA	HIVEP2 divergent transcript
ENSG00000232656	IDI2-AS1	35.1214	33.1737	24.9204	12.2488	17.0757	10.1148	31.0718	13.1464	1.24168	0.00641768	lncRNA	IDI2 antisense RNA 1
ENSG00000232729	GTF2I-AS1	2.84768	11.7713	5.98091	0.942215	1.00445	2.02297	6.86663	1.32321	2.3735	0.0421587	lncRNA	GTF2I antisense RNA 1
ENSG00000232732	ENSG00000232732	4.74613	4.28048	6.97772	0.942215	0	1.01148	5.33478	0.651233	3.02687	0.0372803	lncRNA	novel transcript
ENSG00000232973	CYP1B1-AS1	22.7814	14.9817	16.9459	46.1685	42.1871	28.3215	18.2363	38.8924	-1.08939	0.00728884	lncRNA	CYP1B1 antisense RNA 1
ENSG00000233038	PTPRN2-AS1	15.1876	4.28048	6.97772	23.5554	24.1069	15.1723	8.81528	20.9448	-1.23561	0.0341029	lncRNA	PTPRN2 antisense RNA 1
ENSG00000233217	MROH3P	10.4415	10.7012	5.98091	0	5.02227	2.02297	9.0412	2.34841	1.95943	0.0458581	transcribed_unitary_pseudogene	maestro heat like repeat family member 3, pseudogene
ENSG00000233967	ENSG00000233967	11.3907	26.753	15.9491	2.82664	12.0534	4.04593	18.0309	6.30867	1.5165	0.0245396	lncRNA	novel transcript
ENSG00000234338	ENSG00000234338	17.0861	16.0518	37.8791	6.5955	8.03563	7.08039	23.6723	7.23717	1.71194	0.00340134	processed_pseudogene	Endogenous retrovirus group FC1 Env polyprotein (ERVFC1) pseudogene
ENSG00000234911	TEX21P	10.4415	7.49084	6.97772	3.76886	0	2.02297	8.30335	1.93061	2.09112	0.0404927	transcribed_unitary_pseudogene	testis expressed 21, pseudogene
ENSG00000234925	ATP5PDP4	14.2384	14.9817	2.99045	2.82664	5.02227	1.01148	10.7368	2.95347	1.86045	0.0407696	processed_pseudogene	ATP synthase peripheral stalk subunit d pseudogene 4
ENSG00000235419	ENSG00000235419	12.3399	18.192	15.9491	8.47993	3.01336	4.04593	15.4937	5.17974	1.56853	0.0214495	lncRNA	novel transcript, antisense to SP100
ENSG00000236345	SCAT8	13.2892	11.7713	13.9554	29.2087	25.1113	31.356	13.0053	28.5587	-1.13324	0.0130498	lncRNA	S-phase cancer associated transcript 8
ENSG00000238018	SPTBN1-AS2	9.49227	11.7713	18.9395	9.42215	1.00445	2.02297	13.401	4.14986	1.67331	0.0374211	lncRNA	SPTBN1 antisense RNA 2
ENSG00000241769	EOLA1-DT	0.949227	7.49084	3.98727	0.942215	0	0	4.14244	0.314072	3.54386	0.0424092	lncRNA	EOLA1 divergent transcript
ENSG00000243107	ENSG00000243107	12.3399	4.28048	7.97454	2.82664	1.00445	0	8.19832	1.27703	2.66364	0.0193626	lncRNA	novel transcript
ENSG00000243696	ENSG00000243696	9.49227	14.9817	7.97454	1.88443	7.03118	1.01148	10.8162	3.30903	1.71033	0.0472809	protein_coding	novel MUSTN1-ITIH4 readthrough
ENSG00000245869	ENSG00000245869	0	0	0	3.76886	3.01336	3.03445	0	3.27222	-4.14782	0.0266089	lncRNA	novel transcript, antisense to CXCR5
ENSG00000246316	ENSG00000246316	54.1059	21.4024	19.9364	11.3066	10.0445	10.1148	31.8149	10.4887	1.60507	0.00211115	lncRNA	artifact
ENSG00000248019	FAM13A-AS1	54.1059	47.0853	51.8345	30.1509	15.0668	25.2871	51.0086	23.5016	1.11555	0.00179551	lncRNA	FAM13A antisense RNA 1
ENSG00000251273	LINC02228	25.6291	11.7713	14.9523	32.9775	32.1425	54.6201	17.4509	39.9134	-1.18368	0.00573895	lncRNA	long intergenic non-protein coding RNA 2228
ENSG00000253366	GUSBP16	2.84768	3.21036	12.9586	0	1.00445	1.01148	6.33889	0.671979	3.26099	0.024512	unprocessed_pseudogene	GUSB pseudogene 16
ENSG00000253562	ENSG00000253562	2.84768	5.3506	6.97772	0.942215	1.00445	0	5.05867	0.64889	2.94847	0.0462785	lncRNA	novel transcript
ENSG00000253641	LINC03022	20.883	11.7713	37.8791	12.2488	5.02227	12.1378	23.5111	9.80296	1.26247	0.0290013	lncRNA	long intergenic non-protein coding RNA 3022
ENSG00000253816	GUSBP14	2.84768	6.42072	14.9523	1.88443	0	1.01148	8.07355	0.965304	3.04397	0.0146405	unprocessed_pseudogene	GUSB pseudogene 14
ENSG00000253973	NRIP3-DT	15.1876	14.9817	11.9618	2.82664	2.00891	7.08039	14.0437	3.97198	1.82777	0.0140811	lncRNA	NRIP3 divergent transcript
ENSG00000254165	ENSG00000254165	15.1876	14.9817	10.965	5.65329	5.02227	4.04593	13.7114	4.90716	1.47966	0.0329339	lncRNA	novel transcript
ENSG00000254186	ENSG00000254186	2.84768	4.28048	5.98091	0	1.00445	0	4.36969	0.334818	3.62793	0.0303772	lncRNA	novel transcript
ENSG00000254294	IMPDH1P6	3.79691	0	0	8.47993	7.03118	10.1148	1.26564	8.54198	-2.70642	0.0182855	processed_pseudogene	inosine monophosphate dehydrogenase 1 pseudogene 6
ENSG00000254319	LINC03021	27.5276	21.4024	15.9491	5.65329	7.03118	14.1608	21.6263	8.94841	1.28025	0.0234965	lncRNA	long intergenic non-protein coding RNA 3021
ENSG00000254332	TPM4P3	10.4415	7.49084	9.96818	1.88443	3.01336	2.02297	9.30017	2.30692	2.01655	0.0274985	processed_pseudogene	TPM4 pseudogene 3
ENSG00000254469	XNDC1N	14.2384	16.0518	13.9554	6.5955	6.02672	4.04593	14.7485	5.55605	1.40423	0.0335254	protein_coding	XRCC1 N-terminal domain containing 1, N-terminal like
ENSG00000256223	ZNF10	38.9183	32.1036	31.8982	13.191	17.0757	16.1837	34.3067	15.4835	1.15126	0.00604671	protein_coding	zinc finger protein 10
ENSG00000258413	FBXO34-AS1	4.74613	3.21036	10.965	1.88443	0	1.01148	6.30716	0.965304	2.69231	0.0376896	lncRNA	FBXO34 antisense RNA 1
ENSG00000258476	LINC02207	24.6799	23.5426	33.8918	15.0754	8.03563	14.1608	27.3714	12.4239	1.13763	0.0180282	lncRNA	long intergenic non-protein coding RNA 2207
ENSG00000258623	ENSG00000258623	3.79691	0	5.98091	0	0	0	3.25927	0	4.17378	0.0398659	lncRNA	novel transcript, antisense to RAD51L1
ENSG00000258674	ENSG00000258674	17.0861	14.9817	10.965	9.42215	2.00891	3.03445	14.3442	4.82184	1.55978	0.0326555	protein_coding	novel protein
ENSG00000258824	ENSG00000258824	8.54304	9.63108	8.97136	2.82664	3.01336	1.01148	9.04849	2.28383	1.98031	0.0326693	lncRNA	novel transcript
ENSG00000259248	USP3-AS1	14.2384	26.753	14.9523	6.5955	11.049	5.05742	18.6479	7.5673	1.29748	0.0324066	lncRNA	USP3 antisense RNA 1
ENSG00000259343	TMC3-AS1	6.64459	16.0518	8.97136	3.76886	5.02227	1.01148	10.5559	3.26754	1.68242	0.0491873	lncRNA	TMC3 antisense RNA 1
ENSG00000259367	AKAP13-AS1	0.949227	5.3506	2.99045	0	0	0	3.09676	0	4.08734	0.0360317	lncRNA	AKAP13 antisense RNA 1
ENSG00000259417	CTXND1	11.3907	2.14024	2.99045	0	0	0	5.50714	0	4.93224	0.00346237	protein_coding	cortexin domain containing 1
ENSG00000259531	ENSG00000259531	3.79691	4.28048	2.99045	0	0	0	3.68928	0	4.34612	0.0162492	processed_pseudogene	signal peptide peptidase-like 2A (SPPL2A) pseudogene
ENSG00000260075	NSFP1	32.2737	26.753	22.9268	96.1059	29.1292	45.5168	27.3178	56.9173	-1.06105	0.00885392	unprocessed_pseudogene	N-ethylmaleimide-sensitive factor pseudogene 1
ENSG00000260661	ENSG00000260661	0.949227	2.14024	0.996818	5.65329	6.02672	9.10335	1.36209	6.92779	-2.3613	0.0367641	lncRNA	novel transcript, antisense to SLCO3A1
ENSG00000261420	MPC1-DT	8.54304	6.42072	4.98409	1.88443	2.00891	0	6.64928	1.29778	2.34877	0.0443795	lncRNA	MPC1 divergent transcript
ENSG00000261799	ENSG00000261799	26.5783	22.4725	27.9109	7.53772	18.0802	10.1148	25.6539	11.9109	1.1126	0.0259285	lncRNA	novel transcript
ENSG00000264350	SNRPGP2	8.54304	3.21036	3.98727	25.4398	12.0534	12.1378	5.24689	16.5437	-1.6475	0.0170448	processed_pseudogene	small nuclear ribonucleoprotein polypeptide G pseudogene 2
ENSG00000265142	MIR133A1HG	6.64459	1.07012	0.996818	0	0	0	2.90384	0	4.00991	0.048107	lncRNA	MIR133A1 host gene
ENSG00000266369	ENSG00000266369	40.8167	64.2072	30.9013	18.8443	25.1113	21.2412	45.3084	21.7323	1.05763	0.00665285	lncRNA	novel transcript, antisense to CCDC144NL
ENSG00000268066	FMR1-AS1	0	1.07012	0	2.82664	1.00445	8.09187	0.356707	3.97432	-3.46335	0.0496743	lncRNA	FMR1 antisense RNA 1
ENSG00000268584	ENSG00000268584	10.4415	4.28048	8.97136	23.5554	16.0713	25.2871	7.89778	21.6379	-1.44391	0.0112964	lncRNA	novel transcript, antisense to USP54
ENSG00000269940	ENSG00000269940	17.0861	17.1219	16.9459	3.76886	9.04008	1.01148	17.0513	4.60681	1.88948	0.00743065	lncRNA	novel transcript, sense intronic to KLC1
ENSG00000270804	UBE2CP5	27.5276	29.9634	15.9491	12.2488	11.049	13.1493	24.48	12.149	1.00951	0.0423879	transcribed_processed_pseudogene	ubiquitin conjugating enzyme E2 C pseudogene 5
ENSG00000272138	LINC01607	2.84768	17.1219	8.97136	2.82664	3.01336	2.02297	9.64698	2.62099	1.86937	0.0467494	lncRNA	long intergenic non-protein coding RNA 1607
ENSG00000272148	ENSG00000272148	7.59381	12.8414	8.97136	2.82664	1.00445	4.04593	9.8022	2.62568	1.89638	0.0336526	lncRNA	novel transcript, antisense to AGBL5
ENSG00000272720	ENSG00000272720	35.1214	27.8231	35.8854	6.5955	9.04008	9.10335	32.9433	8.24631	2.00336	4.56813e-05	lncRNA	novel transcript, antisense to BAIAP2L2
ENSG00000272839	ENSG00000272839	0	0	0	4.71107	1.00445	4.04593	0	3.25382	-4.14097	0.0304805	lncRNA	novel transcript, antisense to PTPRN2
ENSG00000272842	ENSG00000272842	7.59381	21.4024	11.9618	1.88443	3.01336	3.03445	13.6527	2.64408	2.3674	0.00449189	lncRNA	novel transcript, antisense to DENND4C
ENSG00000273240	ENSG00000273240	5.69536	6.42072	2.99045	0.942215	0	1.01148	5.03551	0.651233	2.94141	0.0464912	lncRNA	novel transcript
ENSG00000274093	ENSG00000274093	3.79691	4.28048	2.99045	0	0	0	3.68928	0	4.34612	0.0162492	lncRNA	novel transcript, sense intronic to NFAT5
ENSG00000274964	ENSG00000274964	2.84768	1.07012	1.99364	9.42215	3.01336	15.1723	1.97048	9.20259	-2.20911	0.0281737	lncRNA	novel transcript, sense intronic to BICD1
ENSG00000275476	ENSG00000275476	9.49227	9.63108	12.9586	0.942215	4.01781	4.04593	10.694	3.00199	1.84462	0.0297096	lncRNA	novel transcript, antisense to FAR2
ENSG00000275895	ENSG00000275895	108.212	119.853	662.884	89.5104	61.2717	76.8728	296.983	75.885	1.9684	0.0204994	artifact	U2 small nuclear RNA auxiliary factor 1-like 5
ENSG00000276071	ENSG00000276071	10.4415	12.8414	12.9586	3.76886	4.01781	1.01148	12.0805	2.93272	2.03513	0.0130482	lncRNA	novel transcript
ENSG00000277476	ENSG00000277476	24.6799	12.8414	26.9141	12.2488	4.01781	9.10335	21.4785	8.45665	1.34299	0.0214038	lncRNA	novel transcript
ENSG00000278034	MIR6731	12.3399	2.14024	0.996818	0	1.00445	0	5.159	0.334818	3.87733	0.0235775	miRNA	microRNA 6731
ENSG00000278668	ENSG00000278668	4.74613	3.21036	0.996818	0	0	0	2.98444	0	4.04302	0.0395402	lncRNA	novel transcript
ENSG00000278983	ENSG00000278983	3.79691	6.42072	4.98409	0	0	0	5.06724	0	4.80214	0.00389294	TEC	TEC
ENSG00000279057	ENSG00000279057	10.4415	3.21036	6.97772	2.82664	0	1.01148	6.87653	1.27938	2.41092	0.0432774	TEC	tec
ENSG00000279530	ENSG00000279530	16.1369	22.4725	17.9427	5.65329	11.049	4.04593	18.8507	6.91607	1.44613	0.0176041	TEC	TEC
ENSG00000279662	ENSG00000279662	10.4415	8.56096	12.9586	2.82664	3.01336	2.02297	10.6537	2.62099	2.02292	0.018352	TEC	TEC
ENSG00000280399	ENSG00000280399	13.2892	11.7713	18.9395	4.71107	2.00891	3.03445	14.6667	3.25148	2.16652	0.00439702	TEC	TEC
ENSG00000280537	ENSG00000280537	0.949227	1.07012	7.97454	0	0	0	3.3313	0	4.20087	0.0326791	protein_coding	novel protein, SLC23A3-NHEJ1 readthrough
ENSG00000285292	ABCF2-H2BK1	0	0	0	6.5955	4.01781	1.01148	0	3.87493	-4.39476	0.0165333	protein_coding	ABCF2-H2BK1 readthrough
ENSG00000285632	ENSG00000285632	10.4415	16.0518	8.97136	0.942215	3.01336	2.02297	11.8215	1.99285	2.57537	0.00462682	lncRNA	novel transcript
ENSG00000286000	ENSG00000286000	1.89845	3.21036	6.97772	0.942215	0	0	4.02885	0.314072	3.51124	0.0423044	lncRNA	novel transcript
ENSG00000286379	ENSG00000286379	12.3399	26.753	14.9523	2.82664	8.03563	7.08039	18.0151	5.98089	1.59314	0.0148073	lncRNA	novel transcript
ENSG00000286905	ENSG00000286905	5.69536	7.49084	2.99045	0	1.00445	1.01148	5.39222	0.671979	3.02422	0.0378298	protein_coding	novel protein
ENSG00000287415	ENSG00000287415	0.949227	0	1.99364	6.5955	8.03563	3.03445	0.980954	5.88853	-2.56651	0.0483904	lncRNA	novel transcript
ENSG00000287561	ENSG00000287561	2.84768	17.1219	11.9618	0.942215	5.02227	3.03445	10.6438	2.99964	1.82942	0.0463619	lncRNA	novel transcript
ENSG00000288750	ENSG00000288750	7.59381	2.14024	0.996818	0	0	0	3.57696	0	4.30882	0.0230829	lncRNA	novel transcript
ENSG00000288875	ENSG00000288875	26.5783	13.9116	8.97136	5.65329	9.04008	4.04593	16.4871	6.24644	1.40524	0.036535	lncRNA	novel transcript
ENSG00000289039	ENSG00000289039	13.2892	1.07012	6.97772	16.9599	26.1158	20.2297	7.11234	21.1018	-1.54764	0.0150315	lncRNA	novel transcript
ENSG00000289041	ENSG00000289041	25.6291	17.1219	21.93	3.76886	13.0579	11.1263	21.5603	9.31769	1.22078	0.0306266	lncRNA	novel transcript
ENSG00000289171	ENSG00000289171	0.949227	2.14024	6.97772	0	0	0	3.35573	0	4.20966	0.0288779	lncRNA	novel transcript, sense intronic to RBBP6
ENSG00000289272	ENSG00000289272	10.4415	13.9116	9.96818	2.82664	2.00891	3.03445	11.4404	2.62333	2.12132	0.0117445	lncRNA	novel transcript, sense intronic to PPM1B
ENSG00000289883	ENSG00000289883	8.54304	0	1.99364	0	0	0	3.51222	0	4.28524	0.0340727	lncRNA	enhancer lncRNA neighbor of NEAT1 and MALAT1
ENSG00000289946	ENSG00000289946	1.89845	9.63108	0.996818	0	1.00445	0	4.17545	0.334818	3.55365	0.0450147	lncRNA	novel transcript, antisense to TXNRD2
ENSG00000290111	ENSG00000290111	14.2384	18.192	15.9491	5.65329	7.03118	6.0689	16.1265	6.25112	1.36671	0.0291623	lncRNA	novel transcript, antisense to SMAP2
ENSG00000290537	ENSG00000290537	3.79691	17.1219	9.96818	3.76886	3.01336	2.02297	10.2957	2.93506	1.79768	0.0435473	lncRNA	novel transcript
ENSG00000290585	ENSG00000290585	9.49227	0	15.9491	0.942215	3.01336	1.01148	8.48045	1.65569	2.36824	0.0448019	lncRNA	novel transcript
ENSG00000291032	ENSG00000291032	3.79691	5.3506	0.996818	0	0	0	3.38144	0	4.21834	0.0262142	lncRNA	novel transcript
ENSG00000291138	ENSG00000291138	0	0	0.996818	4.71107	6.02672	1.01148	0.332273	3.91643	-3.44605	0.0494088	lncRNA	novel transcript
ENSG00000292338	DHRSX	9.49227	62.0669	158.494	5.65329	12.0534	30.3445	76.6844	16.0171	2.26056	0.0494346	protein_coding	dehydrogenase/reductase X-linked
ENSG00000292362	CD99P1	4.74613	2.14024	0.996818	1.88443	9.04008	21.2412	2.62773	10.7219	-2.01248	0.0401297	lncRNA	CD99 molecule pseudogene 1
