## Supplementary material for "Mycobacterial Metallophosphatase MmpE acts as a Nucleomodulin to Regulate Host Gene Expression and Promote Intracellular Survival": Table S5 Plasmids used in this study

### Sheet: Sheet1
Plasmids used in this study
Reagent	Source	Identifier
EGPF-N1	Addgene	Cat#6085-1
MmpE-pEGFP	this study	N/A
MmpEΔNLS1-pEGFP	this study	N/A
MmpEΔNLS2-pEGFP	this study	N/A
MmpE-ΔNLS1-2-pEGFP	this study	N/A
MmpE-pEGFP	this study	N/A
MmpE-D173A-pEGFP	this study	N/A
MmpE-D217A-pEGFP	this study	N/A
MmpE-N253A-pEGFP	this study	N/A
MmpE-H385A-pEGFP	this study	N/A
MmpE-H387A-pEGFP	this study	N/A
MmpE-H348A-pEGFP	this study	N/A
MmpE-N359A-pEGFP	this study	N/A
MmpE-H348AN359A-pEGFP	this study	N/A
pLJR965	Addgene	Cat#115163
pLJR965-MmpE	this study	N/A
pLJR965-MmpEΔNLS1	this study	N/A
pLJR965-MmpEΔNLS2	this study	N/A
pLJR965-MmpE-ΔNLS1-2	this study	N/A
pLJR965-MmpE-D173A	this study	N/A
pLJR965-MmpE-D217A	this study	N/A
pLJR965-MmpE-N253A	this study	N/A
pLJR965-MmpE-H385A	this study	N/A
pLJR965-MmpE-H387A	this study	N/A
pLJR965-MmpE-H348A	this study	N/A
pLJR965-MmpE-N359A	this study	N/A
pLJR965-MmpE-H348AN359A	this study	N/A
MBP-MmpE	this study	N/A
MBP-MmpE	this study	N/A
MBP-MmpE-ΔNLS1-2	this study	N/A
MBP-MmpE-D173A	this study	N/A
MBP-MmpE-D217A	this study	N/A
MBP-MmpE-N253A	this study	N/A
MBP-MmpE-H385A	this study	N/A
MBP-MmpE-H387A	this study	N/A
MBP-MmpE-H348A	this study	N/A
MBP-MmpE-N359A	this study	N/A
MBP-MmpE-H348AN359A	this study	N/A
pMind-LacZ	this study	N/A
pMind-LacZ-Up800-MmpE	this study	N/A
pMind-LacZ-Up800-MmpE-Dn800	this study	N/A
