## Supplementary material for "Mycobacterial Metallophosphatase MmpE acts as a Nucleomodulin to Regulate Host Gene Expression and Promote Intracellular Survival": Table S6 Bacterial strains used in this study

### Sheet: Sheet1
Bacterial strains used in this study
Reagent	Source	Identifier
Mycobacterium bovis BCG (BCG/wt)	ATCC	Cat#35734
BCG mmpE::hyg (KommpE)	this study	N/A
BCG/pLJR965 (BCG/pLJR965)	this study	N/A
BCG mmpE::hyg/pLJR965 (ΔMmpE)	this study	N/A
BCG mmpE::hyg/pLJR965-mmpE (comp-MmpE)	this study	N/A
BCG mmpE::hyg/pLJR965-mmpE-ΔNLS1 (comp-MmpEΔNLS1)	this study	N/A
BCG mmpE::hyg/pLJR965-mmpE-ΔNLS2 (comp-MmpEΔNLS2)	this study	N/A
BCG mmpE::hyg/pLJR965-mmpE-ΔNLS1-2 (comp-MmpEΔNLS1-2)	this study	N/A
BCG mmpE::hyg/pLJR965-mmpE-D173A (comp-MmpE-D173A)	this study	N/A
BCG mmpE::hyg/pLJR965-mmpE-D217A(comp-MmpE-D217A)	this study	N/A
BCG mmpE::hyg/pLJR965-mmpE-N253A (comp-MmpE-N253A)	this study	N/A
BCG mmpE::hyg/pLJR965-mmpE-H385A (comp-MmpE-H385A)	this study	N/A
BCG mmpE::hyg/pLJR965-mmpE-H387A (comp-MmpE-H387A)	this study	N/A
BCG mmpE::hyg/pLJR965-mmpE-H348A (comp-MmpE-H348A)	this study	N/A
BCG mmpE::hyg/pLJR965-mmpE-N359A (comp-MmpE-N359A)	this study	N/A
BCG mmpE::hyg/pLJR965-mmpE-H348AN359A (comp-MmpE-H348AN359A)	this study	N/A
ArcticExpress(DE3)pRARE2	ANGYUBIO	Cat#G6023-2
DE3/pET-SUMO-MmpE	this study	N/A
DE3/pET-SUMO-MmpE-ΔNLS1-2	this study	N/A
DE3/pET-SUMO-MmpE-D173A	this study	N/A
DE3/pET-SUMO-MmpE-D217A	this study	N/A
DE3/pET-SUMO-MmpE-N253A	this study	N/A
DE3/pET-SUMO-MmpE-H385A	this study	N/A
DE3/pET-SUMO-MmpE-H387A	this study	N/A
DE3/pET-SUMO-MmpE-H348A	this study	N/A
DE3/pET-SUMO-MmpE-N359A	this study	N/A
DE3/pET-SUMO-MmpE-H348AN359A	this study	N/A
