## Supplementary material for "Mycobacterial Metallophosphatase MmpE acts as a Nucleomodulin to Regulate Host Gene Expression and Promote Intracellular Survival": Table S7 Primers used in this study

### Sheet: Prokaryotes
Primers used in this study (ORF)
Plasmid	Homologous recombination-ready fragments	sequence (5'-3')	sequence primer
pEGFP	MmpE	F	GAACCGTCAGATCCGCTAGCAGTGGGCGCCGATCTGAAGCA
		R	TCGACTGCAGAATTCGAAGCTTTCCGCCGCGCGGCTTGGTCA
	MmpEΔNLS1-L	F	GAACCGTCAGATCCGCTAGCAGTGGGCGCCGATCTGAAGCA
		R	CGCGCCCGTCGTCAGGAAGCTAACCCCTTTCGGGGG
	MmpEΔNLS1-R	F	CCCCCGAAAGGGGTTAGCTTCCTGACGACGGGCGCG
		R	TCGACTGCAGAATTCGAAGCTTTCCGCCGCGCGGCTTGGTCA
	MmpEΔNLS2-L	F	GAACCGTCAGATCCGCTAGCAGTGGGCGCCGATCTGAAGCA
		R	GAGCACGAATATGGACGGGATCGCGGGATCAAAATC
	MmpEΔNLS2-R	F	GATTTTGATCCCGCGATCCCGTCCATATTCGTGCTC
		R	TCGACTGCAGAATTCGAAGCTTTCCGCCGCGCGGCTTGGTCA
	MmpEΔNLS1-2-L	F	GAACCGTCAGATCCGCTAGCAGTGGGCGCCGATCTGAAGCA
		R	CGCGCCCGTCGTCAGGAAGCTAACCCCTTTCGGGGG
	MmpEΔNLS1-2-M	F	CCCCCGAAAGGGGTTAGCTTCCTGACGACGGGCGCG
		R	GAGCACGAATATGGACGGGATCGCGGGATCAAAATC
	MmpEΔNLS1-2-R	F	GATTTTGATCCCGCGATCCCGTCCATATTCGTGCTC
		R	TCGACTGCAGAATTCGAAGCTTTCCGCCGCGCGGCTTGGTCA
	MmpE-D173A-L	F	GAACCGTCAGATCCGCTAGCAGTGGGCGCCGATCTGAAGCA
		R	CAACGCGGGAGTGGACTGAGCACCGAAGCTGGTGAAGCG
	MmpE-D173A-R	F	CGCTTCACCAGCTTCGGTGCTCAGTCCACTCCCGCGTTG
		R	TCGACTGCAGAATTCGAAGCTTTCCGCCGCGCGGCTTGGTCA
	MmpE-D217A-L	F	GAACCGTCAGATCCGCTAGCAGTGGGCGCCGATCTGAAGCA
		R	CAGGTTGGCGTAACACAGGGCACCGTTGATCAGGTTGAA
	MmpE-D217A-R	F	TTCAACCTGATCAACGGTGCCCTGTGTTACGCCAACCTG
		R	TCGACTGCAGAATTCGAAGCTTTCCGCCGCGCGGCTTGGTCA
	MmpE-N253A-L	F	GAACCGTCAGATCCGCTAGCAGTGGGCGCCGATCTGAAGCA
		R	ACCGACTTCGTTCTCGTGAGCGCCCGCTGCCGGCATCCA
	MmpE-N253A-R	F	TGGATGCCGGCAGCGGGCGCTCACGAGAACGAAGTCGGT
		R	TCGACTGCAGAATTCGAAGCTTTCCGCCGCGCGGCTTGGTCA
	MmpE-H385A-L	F	GAACCGTCAGATCCGCTAGCAGTGGGCGCCGATCTGAAGCA
		R	CCGCTCGTAGTGGTGTTCGGCGCCGCACACCACCAGGTC
	MmpE-H385A-R	F	GACCTGGTGGTGTGCGGCGCCGAACACCACTACGAGCGG
		R	TCGACTGCAGAATTCGAAGCTTTCCGCCGCGCGGCTTGGTCA
	MmpE-H387A-L	F	GAACCGTCAGATCCGCTAGCAGTGGGCGCCGATCTGAAGCA
		R	ATGTGACCGCTCGTAGTGGGCTTCGTGGCCGCACACCAC
	MmpE-H387A-R	F	GTGGTGTGCGGCCACGAAGCCCACTACGAGCGGTCACAT
		R	TCGACTGCAGAATTCGAAGCTTTCCGCCGCGCGGCTTGGTCA
	MmpE-H348A-L	F	GAACCGTCAGATCCGCTAGCAGTGGGCGCCGATCTGAAGCA
		R	GGTGGAGATCGCGGTCTGAGCCATGCAGACGACCACCCA
	MmpE-H348A-R	F	TGGGTGGTCGTCTGCATGGCTCAGACCGCGATCTCCACC
		R	TCGACTGCAGAATTCGAAGCTTTCCGCCGCGCGGCTTGGTCA
	MmpE-N359A-L	F	GAACCGTCAGATCCGCTAGCAGTGGGCGCCGATCTGAAGCA
		R	GATTCCGAGGTCGGCACCGGCGTTGTCGTCGGCGGTGGA
	MmpE-N359A-R	F	TCCACCGCCGACGACAACGCCGGTGCCGACCTCGGAATC
		R	TCGACTGCAGAATTCGAAGCTTTCCGCCGCGCGGCTTGGTCA
	MmpE-H348AN359A-L	F	GAACCGTCAGATCCGCTAGCAGTGGGCGCCGATCTGAAGCA
		R	GATTCCGAGGTCGGCACCGGCGTTGTCGTCGGCGGTGGAGATCGCGGTCTGAGCCATGCAGACGACCACCCA
	MmpE-H348AN359A-R	F	TGGGTGGTCGTCTGCATGGCTCAGACCGCGATCTCCACCGCCGACGACAACGCCGGTGCCGACCTCGGAATC
		R	TCGACTGCAGAATTCGAAGCTTTCCGCCGCGCGGCTTGGTCA
pLJR965	pLJR965L	F	CAATCAGGTGCGACAATCTATC
		R	CATGAGCGTCAGACCCCGTAG
	pLJR965LR	F	GAAAACCCCGCTTCGGCGGG
		R	GATAGATTGTCGCACCTGATTG
	MmpE	F	CTACGGGGTCTGACGCTCATGGTGTAGGTCACCTGATGCC
		R	CCCGCCGAAGCGGGGTTTTCCTATCCGCCGCGCGGCTTG
	MmpEΔNLS1-L	F	CTACGGGGTCTGACGCTCATGGTGTAGGTCACCTGATGCC
		R	CGCGCCCGTCGTCAGGAAGCTAACCCCTTTCGGGGG
	MmpEΔNLS1-R	F	CCCCCGAAAGGGGTTAGCTTCCTGACGACGGGCGCG
		R	CCCGCCGAAGCGGGGTTTTCCTATCCGCCGCGCGGCTTG
	MmpEΔNLS2-L	F	CTACGGGGTCTGACGCTCATGGTGTAGGTCACCTGATGCC
		R	GAGCACGAATATGGACGGGATCGCGGGATCAAAATC
	MmpEΔNLS2-R	F	GATTTTGATCCCGCGATCCCGTCCATATTCGTGCTC
		R	CCCGCCGAAGCGGGGTTTTCCTATCCGCCGCGCGGCTTG
	MmpEΔNLS1-2-L	F	CTACGGGGTCTGACGCTCATGGTGTAGGTCACCTGATGCC
		R	CGCGCCCGTCGTCAGGAAGCTAACCCCTTTCGGGGG
	MmpEΔNLS1-2-M	F	CCCCCGAAAGGGGTTAGCTTCCTGACGACGGGCGCG
		R	GAGCACGAATATGGACGGGATCGCGGGATCAAAATC
	MmpEΔNLS1-2-R	F	GATTTTGATCCCGCGATCCCGTCCATATTCGTGCTC
		R	CCCGCCGAAGCGGGGTTTTCCTATCCGCCGCGCGGCTTG
	MmpE-D173A-L	F	CTACGGGGTCTGACGCTCATGGTGTAGGTCACCTGATGCC
		R	CAACGCGGGAGTGGACTGAGCACCGAAGCTGGTGAAGCG
	MmpE-D173A-R	F	CGCTTCACCAGCTTCGGTGCTCAGTCCACTCCCGCGTTG
		R	CCCGCCGAAGCGGGGTTTTCCTATCCGCCGCGCGGCTTG
	MmpE-D217A-L	F	CTACGGGGTCTGACGCTCATGGTGTAGGTCACCTGATGCC
		R	CAGGTTGGCGTAACACAGGGCACCGTTGATCAGGTTGAA
	MmpE-D217A-R	F	TTCAACCTGATCAACGGTGCCCTGTGTTACGCCAACCTG
		R	CCCGCCGAAGCGGGGTTTTCCTATCCGCCGCGCGGCTTG
	MmpE-N253A-L	F	CTACGGGGTCTGACGCTCATGGTGTAGGTCACCTGATGCC
		R	ACCGACTTCGTTCTCGTGAGCGCCCGCTGCCGGCATCCA
	MmpE-N253A-R	F	TGGATGCCGGCAGCGGGCGCTCACGAGAACGAAGTCGGT
		R	CCCGCCGAAGCGGGGTTTTCCTATCCGCCGCGCGGCTTG
	MmpE-H385A-L	F	CTACGGGGTCTGACGCTCATGGTGTAGGTCACCTGATGCC
		R	CCGCTCGTAGTGGTGTTCGGCGCCGCACACCACCAGGTC
	MmpE-H385A-R	F	GACCTGGTGGTGTGCGGCGCCGAACACCACTACGAGCGG
		R	CCCGCCGAAGCGGGGTTTTCCTATCCGCCGCGCGGCTTG
	MmpE-H387A-L	F	CTACGGGGTCTGACGCTCATGGTGTAGGTCACCTGATGCC
		R	ATGTGACCGCTCGTAGTGGGCTTCGTGGCCGCACACCAC
	MmpE-H387A-R	F	GTGGTGTGCGGCCACGAAGCCCACTACGAGCGGTCACAT
		R	CCCGCCGAAGCGGGGTTTTCCTATCCGCCGCGCGGCTTG
	MmpE-H348A-L	F	CTACGGGGTCTGACGCTCATGGTGTAGGTCACCTGATGCC
		R	GGTGGAGATCGCGGTCTGAGCCATGCAGACGACCACCCA
	MmpE-H348A-R	F	TGGGTGGTCGTCTGCATGGCTCAGACCGCGATCTCCACC
		R	CCCGCCGAAGCGGGGTTTTCCTATCCGCCGCGCGGCTTG
	MmpE-N359A-L	F	CTACGGGGTCTGACGCTCATGGTGTAGGTCACCTGATGCC
		R	GATTCCGAGGTCGGCACCGGCGTTGTCGTCGGCGGTGGA
	MmpE-N359A-R	F	TCCACCGCCGACGACAACGCCGGTGCCGACCTCGGAATC
		R	CCCGCCGAAGCGGGGTTTTCCTATCCGCCGCGCGGCTTG
	MmpE-H348AN359A-L	F	CTACGGGGTCTGACGCTCATGGTGTAGGTCACCTGATGCC
		R	GATTCCGAGGTCGGCACCGGCGTTGTCGTCGGCGGTGGAGATCGCGGTCTGAGCCATGCAGACGACCACCCA
	MmpE-H348AN359A-R	F	TGGGTGGTCGTCTGCATGGCTCAGACCGCGATCTCCACCGCCGACGACAACGCCGGTGCCGACCTCGGAATC
		R	CCCGCCGAAGCGGGGTTTTCCTATCCGCCGCGCGGCTTG
pET-SUMO	SUMO-MmpE	F	GATCCGAATTCGAGCTCATGCGTGGTCGGAGCGGCGCGC
		R	AGTGCGGCCGCAAGCTTTTAGTGGTGGTGATGATGGTGATGGTGGTGGTGTCCGCCGCGCGGCTTG
	SUMO-MmpEΔNLS1-2-L	F	GATCCGAATTCGAGCTCATGCGTGGTCGGAGCGGCGCGC
		R	CGCGCCCGTCGTCAGGAAGCTAACCCCTTTCGGGGG
	SUMO-MmpEΔNLS1-2-M	F	CCCCCGAAAGGGGTTAGCTTCCTGACGACGGGCGCG
		R	GAGCACGAATATGGACGGGATCGCGGGATCAAAATC
	SUMO-MmpEΔNLS1-2-R	F	GATTTTGATCCCGCGATCCCGTCCATATTCGTGCTC
		R	AGTGCGGCCGCAAGCTTTTAGTGGTGGTGATGATGGTGATGGTGGTGGTGTCCGCCGCGCGGCTTG
	SUMO-MmpE-D173A-L	F	GATCCGAATTCGAGCTCATGCGTGGTCGGAGCGGCGCGC
		R	CAACGCGGGAGTGGACTGAGCACCGAAGCTGGTGAAGCG
	SUMO-MmpE-D173A-R	F	CGCTTCACCAGCTTCGGTGCTCAGTCCACTCCCGCGTTG
		R	AGTGCGGCCGCAAGCTTTTAGTGGTGGTGATGATGGTGATGGTGGTGGTGTCCGCCGCGCGGCTTG
	SUMO-MmpE-D217A-L	F	GATCCGAATTCGAGCTCATGCGTGGTCGGAGCGGCGCGC
		R	CAGGTTGGCGTAACACAGGGCACCGTTGATCAGGTTGAA
	SUMO-MmpE-D217A-R	F	TTCAACCTGATCAACGGTGCCCTGTGTTACGCCAACCTG
		R	AGTGCGGCCGCAAGCTTTTAGTGGTGGTGATGATGGTGATGGTGGTGGTGTCCGCCGCGCGGCTTG
	SUMO-MmpE-N253A-L	F	GATCCGAATTCGAGCTCATGCGTGGTCGGAGCGGCGCGC
		R	ACCGACTTCGTTCTCGTGAGCGCCCGCTGCCGGCATCCA
	SUMO-MmpE-N253A-R	F	TGGATGCCGGCAGCGGGCGCTCACGAGAACGAAGTCGGT
		R	AGTGCGGCCGCAAGCTTTTAGTGGTGGTGATGATGGTGATGGTGGTGGTGTCCGCCGCGCGGCTTG
	SUMO-MmpE-H385A-L	F	GATCCGAATTCGAGCTCATGCGTGGTCGGAGCGGCGCGC
		R	CCGCTCGTAGTGGTGTTCGGCGCCGCACACCACCAGGTC
	SUMO-MmpE-H385A-R	F	GACCTGGTGGTGTGCGGCGCCGAACACCACTACGAGCGG
		R	AGTGCGGCCGCAAGCTTTTAGTGGTGGTGATGATGGTGATGGTGGTGGTGTCCGCCGCGCGGCTTG
	SUMO-MmpE-H387A-L	F	GATCCGAATTCGAGCTCATGCGTGGTCGGAGCGGCGCGC
		R	ATGTGACCGCTCGTAGTGGGCTTCGTGGCCGCACACCAC
	SUMO-MmpE-H387A-R	F	GTGGTGTGCGGCCACGAAGCCCACTACGAGCGGTCACAT
		R	AGTGCGGCCGCAAGCTTTTAGTGGTGGTGATGATGGTGATGGTGGTGGTGTCCGCCGCGCGGCTTG
	SUMO-MmpE-H348A-L	F	GATCCGAATTCGAGCTCATGCGTGGTCGGAGCGGCGCGC
		R	GGTGGAGATCGCGGTCTGAGCCATGCAGACGACCACCCA
	SUMO-MmpE-H348A-R	F	TGGGTGGTCGTCTGCATGGCTCAGACCGCGATCTCCACC
		R	AGTGCGGCCGCAAGCTTTTAGTGGTGGTGATGATGGTGATGGTGGTGGTGTCCGCCGCGCGGCTTG
	SUMO-MmpE-N359A-L	F	GATCCGAATTCGAGCTCATGCGTGGTCGGAGCGGCGCGC
		R	GATTCCGAGGTCGGCACCGGCGTTGTCGTCGGCGGTGGA
	SUMO-MmpE-N359A-R	F	TCCACCGCCGACGACAACGCCGGTGCCGACCTCGGAATC
		R	AGTGCGGCCGCAAGCTTTTAGTGGTGGTGATGATGGTGATGGTGGTGGTGTCCGCCGCGCGGCTTG
	SUMO-MmpE-H348AN359A-L	F	GATCCGAATTCGAGCTCATGCGTGGTCGGAGCGGCGCGC
		R	GATTCCGAGGTCGGCACCGGCGTTGTCGTCGGCGGTGGAGATCGCGGTCTGAGCCATGCAGACGACCACCCA
	SUMO-MmpE-H348AN359A-R	F	TGGGTGGTCGTCTGCATGGCTCAGACCGCGATCTCCACCGCCGACGACAACGCCGGTGCCGACCTCGGAATC
		R	AGTGCGGCCGCAAGCTTTTAGTGGTGGTGATGATGGTGATGGTGGTGGTGTCCGCCGCGCGGCTTG

### Sheet: Eukaryotes
Species	Gene	Sense Strand (5'-3')	Antisense Strand (3'-5')
Human	Hprt	CCTGGCGTCGTGATTAGTGAT	AGACGTTCAGTCCTGTCCATAA
	IL1A	TGGTAGTAGCAACCAACGGGA	ACTTTGATTGAGGGCGTCATTC
	IL1B	ATGATGGCTTATTACAGTGGCAA	GTCGGAGATTCGTAGCTGGA
	IL6	ACTCACCTCTTCAGAACGAATTG	CCATCTTTGGAAGGTTCAGGTTG
	IL23A	CTCAGGGACAACAGTCAGTTC	ACAGGGCTATCAGGGAGCA
	CSF2	TCCTGAACCTGAGTAGAGACAC	TGCTGCTTGTAGTGGCTGG
	CD69	ATTGTCCAGGCCAATACACATT	CCTCTCTACCTGCGTATCGTTTT
	IDO1	GCCAGCTTCGAGAAAGAGTTG	ATCCCAGAACTAGACGTGCAA
	IL12B	ACCCTGACCATCCAAGTCAAA	TTGGCCTCGCATCTTAGAAAG
	CEACAM1	TGCTCTGATAGCAGTAGCCCT	TGCCGGTCTTCCCGAAATG
	TFEB	ACCTGTCCGAGACCTATGGG	CGTCCAGACGCATAATGTTGTC
	LAMP1	TCTCAGTGAACTACGACACCA	AGTGTATGTCCTCTTCCAAAAGC
	LAMP2	GAAAATGCCACTTGCCTTTATGC	AGGAAAAGCCAGGTCCGAAC
	ATP6V0A1	AGGCTGAAATCGAGAACCCC	GCTCGGAACCCTTCACAGAT
	ATP6V0C	ATGTCCGAGTCCAAGAGCG	GGCCGTAGATGGCGATGAT
	ATP6V1A	GGGTGCAGCCATGTATGAG	TGCGAAGTACAGGATCTCCAA
	ATP6V1B2	AGTCAGTCGGAACTACCTCTC	CATCCGGTAAGGTCAAATGGAC
	ATP6V1E1	AACATAGAGAAAGGTCGGCTTG	GACTTTGAGTCTCGCTTGATTCA
	GAPDH	TACTAGCGGTTTTACGGGCG	TCGAACAGGAGGAGCAGAGAGCGA
	VDR	ACAAAAGCTGGGGTCTAGACA	CACACAAACACACAAACACACA
Mice	Hprt	TCAGTCAACGGGGGACATAAA	GGGGCTGTACTGCTTAACCAG
	IL1a	TCTATGATGCAAGCTATGGCTCA	CGGCTCTCCTTGAAGGTGA
	IL1b	GAAATGCCACCTTTTGACAGTG	TGGATGCTCTCATCAGGACAG
	IL6	CTGCAAGAGACTTCCATCCAG	AGTGGTATAGACAGGTCTGTTGG
	Il23a	GGACTCAAGGACAACAGCCA	GACTAGAACTCAGGCTGGGC
	Csf2	GTGGTCTACAGCCTCTCAGC	GAAATTGCCCCGTAGACCCT
	Cd69	GAAGGACCATGGCACCAGTA	ACTTCTCGTACAAGCCTGGG
	Ido1	TGGTGGAAATCGCAGCTTCT	TCTGGGTCCACAAAGTCACG
	Il12b	TAGAGGTGGACTGGACTCCC	CCTTCTTGTGGAGCAGCAGA
	Ceacam1	TCGAATCCAGTCAGCGTCAG	ATTGTGGTTGGAGGCTGAGG
	Tfeb	CCATTCCCCAACCTGTCCAA	AACATCACCCTCCTCCATGC
	Lamp1	GTCTTCAGTGTGCAGGTCCA	GTGACTCCTCTTCCTGCCAA
	Lamp2	CCCACTCCAACTCCAACTCC	GTGAAGTTGGTTGTGGCAGG
	Atp6v0a1	GATCCTCTCCCAGAAGCACG	AACAGAACTCCCCAGAAGCG
	Atp6v0c	TGGGATCATCGCCATCTACG	AAGCACCTCCGCAAAGATGA
	Atp6v1a	CAAGACAGTGGGGATGCTGT	TTGCCTCGCCATCTTTCACT
	Atp6v1b2	CCCATCCCTGACTTGACTGG	TCATGGCTTGCACGTCCTTA
	Atp6v1e1	GTGAAGGCCGCAGTACAAAA	AAACAAGGCTCCACGGACTT
	Gapdh	CTTAGGTTCATCAGGTAAAC	TGTAGACCATGTAGTTGAG
	Vdr	GATGGATCTGAATGAAGAAG	CATCCAAGGTAAAAGACTG
